# Alcohol-Evoked Calcium signalling Drives Distinct Responses in Zebrafish Hepatocytes and Pancreatic Acinar Cells

**DOI:** 10.64898/2026.08.21.742910

**Authors:** Kaushani Ghosh, Macarena Pozo-Morales, Sema Elif Eski, Abhishek Tanwar, Rajender K Motiani, Sumeet Pal Singh

**Author notes:** These authors contribute equally to the work (Kaushani Ghosh, Macarena Pozo-Morales).

## Abstract

Alcohol exposure perturbs intracellular calcium (Ca²⁺) homeostasis in digestive organs, yet whether common or organ-specific mechanisms coordinate this response remains unclear. Using an acute ethanol paradigm in zebrafish, single-cell transcriptomics revealed broad upregulation of Ca²⁺-signalling genes in hepatocytes and pancreatic acinar cells. In vivo Ca²⁺ buffering with SpiCee, a genetically encoded chelator, demonstrated a shared requirement for Ca²⁺ flux: in hepatocytes, lineage-restricted buffering was associated with pronounced cytoplasmic vacuolation composed of lipid-negative vesicles, consistent with stalled lysosomes or autophagosomes; in pancreatic acinar cells, it was associated with accumulation of aggregated/misfolded protein. Mechanistic experiments using pharmacological inhibitors implicated distinct molecular contributors in each tissue. In hepatocytes, inhibition of Pikfyve or its downstream effector, the lysosomal Ca²⁺ channel TRPML1, phenocopied Ca²⁺ buffering. While, in acinar cells, Pick1 inhibition produced analogous associations. These data position Pikfyve and Pick1 as organ-specific components linked to the Ca²⁺-coupled alcohol response. Notably, pharmacologic activation of TRPML1 in hepatocytes recapitulated alcohol-like Ca²⁺ dynamics but increased macrophage recruitment and cell death, indicating that Ca²⁺ signalling is required for the alcohol response yet can be detrimental when amplified. Together, our results support a model in which alcohol elicits a shared Ca²⁺ dynamics across liver and pancreas, modulated by tissue-specific molecular nodes.

**Graphical Abstract:** 
