## Supplemental Figures 1-4, Table 1, Video 1-4 for "Alcohol-Evoked Calcium signalling Drives Distinct Responses in Zebrafish Hepatocytes and Pancreatic Acinar Cells": Supplementary Table 1.csv

	avg_log2FC	p_val_adj
fkbp5	3.50644572349121	0
si:ch211-132b12.7	1.49648253108626	5.89857865602996E-278
klf9	1.70773152333203	1.06826143910406E-256
nr1d2a	1.69438798538527	3.24024985574137E-243
ddit4	3.05763929544738	9.12437105697451E-223
itpkcb	1.80016590866352	1.50298300848757E-188
nfil3-6	2.15102016281162	1.37004198374356E-178
srsf3a	3.77396067645442	1.65919519057412E-167
nr1d1	1.42173244241093	7.56241725547746E-165
tsc22d3	1.34729113085512	7.53984384455744E-164
si:dkey-201c13.2	1.67987082558578	1.35096263249097E-155
zbtb16a	2.26565731585197	6.34094213543945E-154
ulk2	1.44362396779681	1.85081084739683E-150
hbae5	1.6687237351866	2.61058744837154E-147
hif1al	1.22045930766877	1.15765824819641E-139
per1a	1.35044567477402	2.34080349434838E-126
mcl1b	1.30082678802742	3.1625284394943E-124
hbbe2	1.30382202946086	8.41400639046645E-120
per2	1.10839312905177	1.5851081231574E-117
cebpd	1.29183324845918	6.78880410305969E-114
mtss1la	2.01078423856734	4.52630058552433E-113
chac1	1.24196876674942	1.01764179861751E-100
slc25a43	1.06630182255031	1.07409185753299E-95
pdk2b	1.51312162043242	1.28698079680292E-94
foxo3b	1.34748270183238	2.38120617983132E-92
ENSDARG00000105498	2.84892673066055	1.35855747412498E-87
cish	-1.10400590702738	5.17379586075357E-86
DAB2	1.60554036642574	1.09421586822038E-82
rhoab	1.13956243756219	8.21946409177298E-80
nt5dc2	1.5063015297856	1.49766229831094E-79
klf13	1.61636067836391	3.24404351020676E-77
zbtb16b	2.37055919960146	5.19124414110829E-76
tp53inp1	1.16908365875242	4.26842200897243E-74
tcnba	1.40622816079449	5.26687252471293E-72
mylipb	1.29483599259994	5.86889067431069E-72
bcl6ab	1.64005510649185	6.00422665002701E-72
stk35	1.26829456999586	9.84871734112923E-70
hbbe1.1	2.27393669104886	7.44153096366473E-64
porb	1.13305051196699	7.91296273664432E-62
cdkn1a	1.3897172731784	4.98305547346476E-58
si:dkey-23n7.10	1.76935273097554	5.39184867436679E-58
endouc	1.03611623869539	1.26411821837767E-52
usp2a	1.49544791676524	4.59663247862708E-51
slc3a2b	1.01244021044775	2.45010941944941E-49
fzd7a	-1.0279350917873	2.78202885972563E-49
desi1a	1.14524235688459	1.17823069136012E-48
pcdh18b	-1.36156511015284	1.23802375017795E-48
sh2d3cb	1.35817299731514	8.04409679803138E-48
si:ch211-204c21.1	2.04892183067164	8.54101312338129E-48
ins	-1.29375942748727	1.33370360127802E-47
wbp1lb	1.22365197385018	4.06788677510208E-47
rasgef1ba	1.19690257547739	8.65932748063474E-47
si:ch211-153b23.5	2.3176852474869	1.10271598241213E-46
socs2	-1.43104849262859	3.85044668899155E-45
adamts1	1.82631364764602	4.0661305426555E-44
lpin1	1.31242422492718	3.99203690431724E-43
tnfsf10	-1.71087109915587	4.43569397015033E-42
smtnl	1.2991849372675	9.63203806429823E-42
bcl6aa	1.51656317187444	1.16692567106513E-41
dclk1a	1.88754727597704	1.04437601065085E-40
si:dkey-18a10.3	1.12710111830891	6.82158219997146E-40
cyp24a1	3.00207547364344	1.48424830653378E-39
ptp4a3a	1.18350077225159	1.94370064336493E-39
ENSDARG00000071353	1.1467403045182	2.5858373613504E-39
ENSDARG00000076547	1.30086668196721	3.52366972490347E-37
acsl4b	1.04965115545911	4.14767086402527E-37
igfbp1a	1.32806653072175	4.36882061125258E-37
bhlhe41	1.28683558526433	2.72125965377032E-36
hbae1.3	1.04435374553066	5.61283785164683E-36
pdlim4	-1.19457185276107	8.72543450188155E-36
klf7a	1.22402991982565	1.6996988075293E-35
slc16a9a	1.3351413757602	3.26747545575197E-33
si:rp71-1g18.1	-1.13899124763822	3.67073867648572E-33
hbae1.3.1	1.33550961809918	4.47988445118629E-33
zgc:77158	1.19140973174728	5.25582118155439E-33
rasgef1bb	1.07802078455208	1.60622363264721E-32
vegfab	-1.06206032091273	6.88044879095098E-32
slc43a2a	1.26479647006247	8.36626517688156E-32
wnk4b	1.4709848492693	8.61443663049579E-32
csrnp1a	1.43890257186861	1.02119912949706E-31
pck1	2.11204742686072	1.51205544378108E-31
arl4ab	1.10038052017049	1.816002571791E-31
mibp	1.76528851676993	1.90070516730085E-31
loxl2a	1.09630994995311	1.92953120105713E-31
lrrc75ba	2.25602437332743	3.50833494530654E-31
si:dkeyp-19e1.3	1.31857373989773	3.99965648681393E-31
grb10b	1.042486341223	9.41310029206791E-31
sst2	-3.0975423515473	2.3945650919996E-30
si:ch1073-184j22.1	1.42658762479234	4.13996472175838E-30
kcnk5b	1.58481808858759	6.64140339584496E-29
pgp	1.15425859492508	3.92732866639372E-28
ctrl	-1.02368582378755	4.82013532747271E-28
slc38a3b	1.98506073820182	1.26539300176603E-27
chia.1	1.25211547169834	9.22506993828681E-27
rapgef5a	1.23174924650581	1.38751873866845E-26
cremb	1.32427221628563	1.40695511526775E-26
ccka	1.73892421766349	1.76459421021072E-26
fbln1	1.30261986115173	2.10524119133903E-26
irs2a	1.12464212458687	5.65156477538479E-26
plpp2a	1.02192953410937	1.83622804049978E-25
plekhg5a	1.13694281145631	4.39090423425019E-24
rgs2	1.85099899431272	3.4950952846373E-23
rcor3	-1.67373957780312	1.45357734064932E-22
adh8a	-1.33091558330658	1.59002721047444E-22
anxa2a	1.20378798360103	1.9931419357453E-22
lyz	-1.09039774329543	1.3030230724686E-21
cxcl14	-1.57251929241774	3.37792435644225E-21
plac8.2	2.16269129990612	1.36400590415352E-20
hbbe1.2	1.09835613969303	7.34345201503879E-20
glula	1.10634134551747	8.25042013662807E-20
mxd3	-1.35385661201418	1.17078630755921E-19
bmi1a	-1.12653128464653	2.0491257192483E-19
kcne4	1.11146734536404	2.84606805620962E-19
si:ch211-250g4.3	1.21821107072957	4.30543278177587E-19
frzb	-1.41623205212268	6.83808313079184E-19
adcyap1a	3.35162782696489	9.08274430708773E-19
si:ch211-207c6.2	1.68658935193578	2.03279504273882E-18
si:dkey-79f11.10	-5.97264173403103	3.2002409893504E-18
si:dkey-201l21.2	-6.11873407100157	3.56565360456859E-18
chn1	1.02953021971527	5.29006386951654E-18
tnfsf12	-1.07652515179773	1.26390414988416E-17
si:dkey-14d8.6	-1.53948605247911	3.19405723621352E-17
si:ch211-103n10.5	1.41926516475581	6.45571328191703E-17
si:dkey-18p12.4	-1.52579577408739	9.50026667658035E-17
txn	1.02716300253612	9.90697024810216E-17
f5	1.51138063448922	1.55864489752384E-16
si:cabz01069012.2	-1.03086767991961	2.31637150087695E-16
cahz	1.475512982213	2.82941672410171E-16
tmem176l.2	1.58690491708567	3.89527706481349E-16
or109-11	-3.94090066897866	4.6178749683332E-16
si:ch211-153b23.4	3.2302206457712	6.46634627043498E-16
klf6b	1.18730954718871	7.14662035456891E-16
pde3a	1.2479000104997	8.14371449641646E-16
rasl11b	1.27228387330922	1.64571251014849E-15
ankhb	1.22051171357486	2.96275580254512E-15
irg1l	7.44923134482806	3.22749503335812E-15
rhoub	1.03858625045858	3.46113666551351E-15
npas2	1.29115289142223	3.63380853167042E-15
si:ch211-195b13.1	1.30147218538036	4.14499793734393E-15
nuak1a	1.29884689090457	8.84214433097474E-15
pip5k1bb	1.13308733462073	1.23784623211123E-14
pcdh10b	-1.10594453007525	1.45912190828092E-14
alas2	1.5028328782256	2.48607578970914E-14
si:ch211-284d12.3	1.26145704986736	2.57665139207595E-14
thap11	-1.21237274201189	4.50456312252919E-14
pprc1	1.22385882573449	5.47406155876426E-14
pla2g4ab	-1.1867937975832	5.55755503436855E-14
mxe	1.91464033547233	8.05462553399267E-14
fjx1	-1.23744247755651	1.0811385933388E-13
CABZ01000634.1	-5.59485389913212	3.67188723941254E-13
ackr4b	1.89631724886069	3.83196547531065E-13
nog2	2.26239736754229	4.42588737571406E-13
itln2	2.82911297365748	6.84772032383895E-13
hbae1.1	1.37257813104311	1.17875231378996E-12
gxylt1b	-1.15418763506105	1.18027626800542E-12
p4htm	-1.15767342695343	2.4421237089927E-12
isl2a	-1.17358760992462	2.95120984599242E-12
snap23.2	1.09830754607626	3.63276738835311E-12
slc6a19a.1	2.30967804140658	4.60567582481754E-12
avpr1ab	-1.43800593948401	1.05884699114098E-11
gpr156	-1.42101102117252	1.51903632037145E-11
mxra5a	-1.32581766587964	1.65027089894743E-11
zgc:174895	-1.03290419889257	2.933856775642E-11
spock1	1.05036572377798	2.93443048254421E-11
phkg1a	1.31096957729847	2.95163881682783E-11
gramd4a	2.08575688062064	3.80896489672866E-11
ABCA7	1.44862069166308	3.83309316513064E-11
ggt5a	1.20142831837676	4.42071569448861E-11
C25H11orf96	1.10791695612644	6.81513954227102E-11
CABZ01069040.1	1.20236849304269	7.85963310761535E-11
slc16a3	1.7201020691582	7.99212695466413E-11
plcd1b	-1.04720359402192	1.00711250981624E-10
kcnj3b	-1.21558704648903	1.75937031528199E-10
CABZ01076996.1	1.84652783444059	1.99799546402582E-10
SLC35G1	1.69389118361646	2.20622792259641E-10
amy2a	-1.16754603524146	2.22638318440969E-10
gls2a	-1.17097494328452	2.82004330364214E-10
cradd	-1.08714430753221	3.20862080710685E-10
si:dkey-19a16.1	-2.14541537438719	5.62955178618198E-10
vps72b	1.13062816387471	5.8739597434523E-10
si:dkey-104n9.1	1.56179075707726	6.37641093034011E-10
zgc:163057	1.10850311828643	6.73149259918717E-10
socs7	-1.13662691226838	6.9422589198787E-10
hoxb8a	-1.01207085336746	1.21540708288979E-09
grtp1a	1.16470223019342	1.27438585014799E-09
cables1	1.0130495470647	1.3841999885734E-09
noxo1b	3.6356885341979	1.41771614981854E-09
acta1a	-1.06814897840528	1.54495942270134E-09
CABZ01075521.1	-1.4312840201688	1.84236073123479E-09
GNA12	-1.96031538733833	2.09845535276258E-09
si:ch211-153b23.3	7.64722194163012	2.12240900629867E-09
apoda.2	-1.32406187167025	2.25949753408373E-09
miox	-1.57355596657127	3.24383174267119E-09
syngr3a	1.00615426960384	3.26094161334866E-09
sst1.2	-3.15608732030638	3.41442994988302E-09
bmp3	-1.13190172068595	3.71231816311648E-09
chad	-1.61915710557936	8.31895163257056E-09
rab39ba	1.75602610802034	9.79555168666398E-09
CABZ01081294.2	1.30982468363537	1.04173687133219E-08
ankrd9	1.05477226752656	1.28794093667616E-08
si:dkey-188i13.9	2.78662224995942	1.64918773049023E-08
vstm4b	-1.07146662743349	1.73319715578001E-08
tfr1a	1.12803714705881	1.7521884777069E-08
si:ch211-150g13.3	-1.28502513167122	1.88094002443026E-08
pfkfb3	1.00603521264831	2.65699936477434E-08
si:dkey-25g12.4	-1.17418625524775	3.3040256372007E-08
plac8.1	1.06186997360657	3.96704269441887E-08
hbaa1	9.07425347690107	4.17457168390395E-08
si:ch211-113d11.5	-1.83192970590304	4.24675953736542E-08
sycn.2	-1.61603942379195	4.51165614885211E-08
cdkn1ca	-1.20728683724195	4.67522259628766E-08
kcnab1a	1.244080560911	5.03113440166634E-08
cxcr4b	1.11597101540533	6.33242910274134E-08
ecel1	-1.31627214351779	6.91750390692224E-08
pcolce2b	1.00907139686951	7.94562526064648E-08
musk	1.43825780945627	8.19352347091537E-08
nt5c2l1	1.44864433827468	9.47692855734519E-08
CU896630.2	-1.24137171843367	1.04154110480449E-07
hspb6	1.42814810053039	1.11420491121183E-07
chs1	1.61036513454528	1.30884906411412E-07
CABZ01073795.1	-2.18223765267884	1.37908537945426E-07
si:ch73-335l21.1	1.05204732920907	1.58478659587807E-07
foxc1a	-1.87485529859783	1.60786560497532E-07
nuggc.2	-1.52896018411861	1.66332122870517E-07
fstl3	1.0068321444333	1.73276682929582E-07
si:dkey-184p18.2	1.30695749684275	2.05808164341362E-07
ehd3	1.03487887010397	2.20136939578114E-07
prkag3b	-1.21271727286482	2.8367894196622E-07
col21a1	-1.00557508072137	2.86051072711374E-07
si:dkey-242g16.2	1.91393708211368	2.87129544187124E-07
card14	1.42640666367001	2.94967785902114E-07
hspa8b	-1.20190371651318	3.3118502212437E-07
nmrk2	1.73207882959937	3.31857531322977E-07
gria4b	-1.48663663847884	3.70060537851784E-07
ccdc13	1.70990823988655	3.90714888872803E-07
si:ch211-113d11.8	2.36467056147604	4.39266856870926E-07
atp1a3b	1.84217451996073	4.55588506742796E-07
hoxb9a	-1.22050941539438	5.16881124126062E-07
CR388047.3	-1.45524692509564	5.68314595718018E-07
si:dkeyp-9d4.2	-2.13431055107427	6.60635578731703E-07
kirrel3l	-1.21860939488508	7.30259666245221E-07
anpepb	1.0586709429904	7.64273428747744E-07
cdkn1cb	1.44976863027864	9.42887876699666E-07
tmprss15	1.73009440186454	1.00042707054935E-06
PDE1C	1.70900896215863	1.01464045628944E-06
tspan34	2.14826365345182	1.01773269435947E-06
g6pca.2	2.04279641133076	1.05250572050209E-06
BX284638.2	1.08200262272218	1.20528691464997E-06
smc1a	-2.05064915613564	1.23371991354728E-06
soul2	1.1522371733604	1.35018841824154E-06
f7i	-1.38387249116851	2.49341720831209E-06
emilin2a	1.43292365424116	3.03743940713414E-06
igfn1.1	-1.30841584439874	3.24744345167006E-06
fgf1b	1.557653050731	3.34510401106417E-06
hoxc9a	-2.11028585743255	3.36915128250558E-06
si:rp71-81e14.2	-1.12465107184568	3.51765752707776E-06
ppm1e	1.24863011608241	3.67643360930225E-06
si:dkey-102c8.2.1	-1.1629766463622	4.02354742061266E-06
nln	1.23274919266191	5.05403740547911E-06
exoc3l2b	1.14441029672073	5.56209352830504E-06
si:ch211-113d11.6	1.94873187725965	5.7371643141069E-06
gpr22a	1.81168149728891	5.85609864489261E-06
fer1l6	-1.59039363761686	6.32593872993854E-06
dvl1a	-1.03852143593268	9.88440688746023E-06
pkn3	1.24147847370881	1.11953644602691E-05
si:ch211-114l13.9	-1.31385363872295	1.13315886468977E-05
trim107	-1.04388374063654	1.15202366724348E-05
hyal3	-1.17372238013011	1.29207707407811E-05
fgf6a	1.46733033036429	1.34973434473829E-05
tdgf1	-1.27806606205329	1.44289926902255E-05
psmb8a	-1.70723898108342	1.47117488142161E-05
znf385d	1.39657941927075	2.03692642923434E-05
gnat2	-1.01103606266402	2.04549435351776E-05
tns2a	1.23173140036984	2.26639015302395E-05
cnmd	-3.11196226657782	2.48485900344779E-05
csdc2a	1.21434512615089	2.48891245029615E-05
CABZ01060030.2	1.92548894982363	2.49830533474451E-05
creg1	1.23257094797	2.5096748161944E-05
si:ch73-267c23.10	-1.56708603682964	2.56031363852414E-05
si:zfos-2372e4.1	1.38300423031869	3.0462572952532E-05
si:ch211-215k15.4	3.3242071887182	3.26372798391239E-05
ccr7	-1.27524514797443	3.45421449888229E-05
hsd17b12a	1.97745388791159	3.45808483333727E-05
itln2.1	1.87166001576087	3.52949596166216E-05
nog1	1.50731803588087	3.92909098928823E-05
si:ch211-130m23.3	1.84290812763466	4.21753826664337E-05
slc7a1a	1.04887589715961	4.6466320029489E-05
si:dkey-156m2.3	-1.47672965772451	5.19955464024846E-05
si:dkey-30c15.2	1.53391261674274	5.57564248106499E-05
si:ch73-55i23.1	1.04165576181509	5.58179683066093E-05
si:dkey-13a21.4	-1.41017159576777	5.76078271513589E-05
CABZ01117706.1	1.95789519268174	6.4415898495219E-05
lmx1al	-1.24270299390937	6.75153253308768E-05
BX004816.2	-2.35642229028049	7.15378781144183E-05
pmm1	1.06014858466794	7.92857848380944E-05
itga3b	-1.00572029791146	9.17739019218298E-05
ANPEP	-1.10042887719045	9.72604676033443E-05
fam102aa	1.38318210437438	0.000117947553952971
spegb	-1.0879805475577	0.000129251244383739
zgc:112234.1	-1.20874782908151	0.000135986617979691
esr2b	1.94329849811454	0.000178566990226221
ggt1a	1.86218765062198	0.000178622835651461
si:ch211-160b11.4	2.6443463109561	0.000210487126849731
si:ch211-288g17.4	-1.34888765632765	0.000211647656114654
nme4	-1.2685059356943	0.000219558453239149
ankrd24	-1.08325258283937	0.000237232159891524
sept8b	-1.22850251757596	0.000323480733149218
si:ch211-76l23.4	-2.24009700214981	0.000327067023594001
ankef1a	-1.71353935830414	0.000372021849640988
kcnk18	-1.18102059687436	0.000445451034165277
LO018205.1	-2.13240850390723	0.000445704048887132
lrp2b	1.69446844923358	0.000498774413568723
si:dkey-79f11.9	-1.33667374147127	0.000505007696121152
psmb9a	-1.19664330093147	0.000529001602650921
clca1	1.75175154650975	0.00054848909957939
zgc:153642	2.48944261410896	0.000548663506926554
foxg1b	1.52698004131436	0.000551416430853697
slc6a22.2	1.13328654337487	0.000565844009908312
si:dkey-11o1.6	1.49014025593394	0.000586513310001228
rsph3	1.28727793719968	0.000637440702697426
nr1d4b	2.27053472316265	0.000680276382178352
si:rp71-15k1.1	-1.47729226009976	0.000692493656226328
slc6a19a.2	1.31746382489345	0.000694356296516694
si:ch73-141c7.1	1.82574372874533	0.000698094992257262
rerglb	-1.15225249401605	0.000730929187996322
lgals17	3.79535609742734	0.000763686600402428
slc5a1	1.81473027065917	0.000875309870101253
alpi.2	2.51878090110074	0.000970677354346872
ms4a17a.17	1.13213592172021	0.00101509714538842
cabp2b	1.00743921764831	0.00102504580072828
col11a1b	-1.25266326054379	0.00103465435318625
fosl2l	1.74488088334605	0.0011450897469437
CABZ01050944.1	1.21910072838741	0.00122662988017607
ampd3b	-1.04159885414054	0.0013160712262408
jazf1a	-1.37690691735533	0.00138332170847263
zgc:171687	3.42025119908602	0.00173891679155003
si:ch73-359m17.9	1.15662347519239	0.00193671828311561
colq	-1.12320969885414	0.00201443188581604
ACTC1	1.97472701894704	0.00211232255461696
iqcb1	-1.39895295667201	0.00239708190324971
trarg1b	2.68896045422955	0.00240745250116247
xkr9	1.45424617360875	0.00245886005989227
igfbp1b	2.77718894734309	0.0029204666203278
neu3.1	-1.2966983176825	0.00296053718835615
si:dkey-282h22.5	-2.72977536795689	0.00325081335936957
si:ch211-209j12.1	-1.07408608270744	0.00332754653686323
taar1b	-1.65568400772151	0.00353161718533329
col9a1a	-3.2827861334268	0.00363079903341727
si:ch211-142d6.2	1.6296931563003	0.00393076637943562
dlx5a	-2.24612187051599	0.00393458975694594
nrsn1	1.08281751908464	0.00393470231064057
trim35-7	-1.04829066572854	0.00393484038421938
si:ch211-285c6.5	-1.07399554589058	0.00395357303854104
clrn3	1.06632161492148	0.00441979944951613
abcc12	1.40938195155845	0.00528454484491919
CABZ01044281.1	1.02516316390594	0.00528658130177466
creb3l3b	1.49744789032538	0.00534769850947121
H2B-mGL	-1.01240456553267	0.00614828767798437
adra2da	-1.20803709023011	0.00646293118595399
zgc:110699	1.25425193458145	0.006922642232559
rbpjl	1.0353122750082	0.00718679916308697
foxd1	-1.62888262418418	0.00724899248113852
lrrc3	-1.86139183901434	0.00750872683401437
stc1	1.16268895962919	0.00764414515830224
dlx4a	-3.18502226821821	0.00772606137696098
AL954861.2	1.90235357884506	0.00777871512338717
cbln7	1.89478506389414	0.00782404619268378
FO393424.1	-2.41054777203629	0.00783678928017295
matn1	-2.55382937318903	0.00794562596630944
si:ch1073-13h15.3	-1.29496938505754	0.0081852648813547
adamtsl2	1.31096468417355	0.00945434798484263
ifitm5	-2.09618963527265	0.0103427831336891
htra1a	-1.07011905406931	0.0109784919909784
ms4a17c.1	-2.08566157800535	0.0131397521298294
gsc	-1.406572743103	0.0135322741628684
arhgef9a	1.00176500842695	0.0138571215760732
si:ch211-132g1.4	-1.05970401501506	0.0140030057344209
si:dkeyp-75b4.9	-1.93252694360631	0.0143272859736987
f9a	-2.05791680767543	0.014940877275858
BX908782.2	1.48475117172131	0.0149423087333032
itga10	-1.65700688816214	0.0153176087436858
ifit15	-3.27652979910362	0.0164940613999106
tub	1.21666672919798	0.0165967917672766
plekhn1	1.3415494765222	0.0166101112778544
RHOU	1.66226406215329	0.0199167181910546
c7b	1.51436552261468	0.0225220224259076
wu:fb64b08	-2.3169843568889	0.0238520396042524
prdm2a	-1.88746400025416	0.024492811033808
col2a1a	-3.01785977295118	0.024861795011218
tnnt2d	-1.05507104304242	0.027133617984471
zgc:153738	-1.5192846149326	0.0307944989253781
ccl38.6	1.10227060314533	0.0309925474788041
gbgt1l3.1	-1.08107495220595	0.0314033379150797
penka	1.31160054806156	0.0314565086159538
ucmab	-3.57432417774793	0.0349409438646544
rpusd1	-1.12874220998729	0.0351349136712198
trmt2b	-1.1630531090888	0.0367259555983386
cdkl1	-1.13840718213826	0.0370010240954519
col8a2	-1.49937890835826	0.0376700116927924
vwa11	1.09775638715261	0.0395993321418792
myl7	-2.03190091337032	0.0402308872705783
cpa1	-1.01269359543054	0.0405147149141466
muc13b	1.61061847598713	0.0434180823700768
cfap299	-1.14368260375044	0.0442147481919589
si:ch73-14h1.2	3.39961901896708	0.0494409768724254
hoxa9b	-1.74862766954718	0.0497929995871939
